# Common gene expression signatures in Parkinson’s disease are driven by changes in cell composition

**DOI:** 10.1101/778910

**Authors:** Gonzalo S. Nido, Fiona Dick, Lilah Toker, Kjell Petersen, Guido Alves, Ole-Bjørn Tysnes, Inge Jonassen, Kristoffer Haugarvoll, Charalampos Tzoulis

## Abstract

**Background:** The etiology of Parkinson’s disease (PD) is largely unknown. Genome-wide transcriptomic studies in bulk brain tissue have identified several molecular signatures associated with the disease. While these studies have the potential to shed light into the pathogenesis of PD, they are also limited by two major confounders: RNA post mortem degradation and heterogeneous cell type composition of bulk tissue samples. We performed RNA sequencing following ribosomal RNA depletion in the prefrontal cortex of 49 individuals from two independent case-control cohorts. Using cell-type specific markers, we estimated the cell-type composition for each sample and included this in our analysis models to compensate for the variation in cell-type proportions.

**Results:** Ribosomal RNA depletion results in substantially more even transcript coverage, compared to poly(A) capture, in post mortem tissue. Moreover, we show that cell-type composition is a major confounder of differential gene expression analysis in the PD brain. Correcting for cell-type proportions attenuates numerous transcriptomic signatures that have been previously associated with PD, including vesicle trafficking, synaptic transmission, immune and mitochondrial function. Conversely, pathways related to endoplasmic reticulum, lipid oxidation and unfolded protein response are strengthened and surface as the top differential gene expression signatures in the PD prefrontal cortex.

**Conclusions:** Differential gene expression signatures in PD bulk brain tissue are significantly confounded by underlying differences in cell-type composition. Modeling cell-type heterogeneity is crucial in order to unveil transcriptomic signatures that represent regulatory changes in the PD brain and are, therefore, more likely to be associated with underlying disease mechanisms.
