## Supplementary material for "Common gene expression signatures in Parkinson’s disease are driven by changes in cell composition": S1 File. Significant genes overlapping PW and NBB

### Sheet: DEGs overlapping PW-NBB
GeneSymbol	log2FoldChange_PW	pvalue_PW	log2FoldChange_NBB	pvalue_NBB
MPO	-1.48579	0.00429404	-1.11954	0.0135264
CD22	0.731574	0.0190305	0.987567	0.00324198
CAPG	-0.688429	0.0112197	-0.613684	0.033632
H6PD	-0.50127	0.00402933	-0.422591	0.0269097
IL17RB	0.616755	0.0327227	-0.49992	0.01781
JMJD6	0.938764	0.000247075	0.524867	0.0439285
CELSR1	0.730679	0.00648413	0.813459	0.0225852
FOLH1	-0.692827	0.00166119	-0.365728	0.0315968
SRRT	0.215117	0.0134163	0.337658	0.0322292
LYZ	-1.00644	0.00492773	-0.710159	0.0165717
TDRD1	0.60013	0.0114645	1.1105	0.00691898
PIK3IP1	-1.06085	1.19026e-05	-0.568837	0.00785344
FAM83D	0.630114	0.00139284	0.506469	0.0418574
SEC23IP	-0.508412	0.00473632	-0.420637	0.0437133
ALOX12	0.523292	0.0195852	0.583916	0.0375614
CHORDC1	1.23232	0.00595547	0.821567	0.00849612
MDK	-0.591018	0.0080025	-0.839208	0.000909472
VWF	-0.949906	0.000142121	-0.634248	0.0411089
RERGL	-0.995105	0.0209741	1.05084	0.0296403
PRLR	1.20282	0.00212037	0.478527	0.0454259
HSD11B1	1.01817	0.012367	0.599002	0.0134792
C1orf54	-0.433566	0.0247523	-0.593439	0.0238313
ARAP3	-0.5242	0.00757118	-0.553546	0.0225283
HSPH1	1.15377	0.00155983	0.419411	0.0370518
P4HA1	0.759317	0.0111158	0.640533	0.0198332
SSPN	-0.705812	0.0319273	-0.437784	0.0286947
NCOA5	0.225935	0.0172052	0.315388	0.0381198
BPIFB9P	0.609549	0.0306699	0.766967	0.0293496
MASP1	-0.762496	0.000988623	-0.475173	0.0280312
STYXL1	0.422914	0.0143351	0.541097	0.0336564
MYO5C	-0.50243	0.023367	-0.423605	0.0149721
SLC44A2	-0.687782	0.00071267	-0.501771	0.0239222
DNAJB1	1.71445	0.00703735	0.827135	0.00695539
PEBP4	-0.798893	0.0454047	-0.943876	0.0122694
DSC2	-0.736185	4.3219e-05	-0.595883	0.0208329
PAN2	0.305299	0.0368005	0.381794	0.0350007
ERMN	-0.590249	0.010924	-0.358767	0.038173
XPA	-0.450734	0.00821177	-0.393018	0.0394617
GMPR	-0.901148	0.00844808	-0.67077	0.0343318
SLCO2B1	-0.57901	0.0164727	-0.529713	0.0136049
METTL21C	1.15547	0.00100076	0.815311	0.0477863
PLK4	-1.36686	7.58775e-06	-0.670574	0.031144
NUP210L	1.41976	0.000250849	1.19668	0.00209921
ATP6V1C2	0.450902	0.040715	0.789357	0.0137387
MANF	0.731749	0.032795	0.680037	0.0182906
CCNA2	1.26998	3.28571e-05	0.941363	0.033036
SPINK7	0.869847	0.000812952	1.13092	0.0299833
SCUBE3	0.447312	0.0166506	0.407885	0.0348801
GPR6	1.00089	0.00588862	-0.726597	0.0294863
CCDC15	-1.0066	0.000292502	-0.660934	0.031602
SLC7A11	-0.509935	0.0396731	-0.469072	0.025125
FAM167A	-0.63629	0.00861986	-0.413612	0.02209
HKDC1	-0.837547	0.0175557	-1.03636	0.047195
CD109	-1.09535	3.43801e-05	-0.465587	0.0345054
CLEC18A	1.23346	0.00291419	0.771708	0.0353739
TPPP3	-0.604265	0.0370575	-0.573183	0.0479575
PMF1	-0.400022	0.0422082	-0.535027	0.0397385
ALB	-2.63067	0.000347528	-1.44858	0.0378663
GEM	1.08327	0.00253944	-0.600818	0.0217263
CRYL1	-0.549478	0.0220054	-0.408106	0.0405501
DNASE1L2	0.844656	0.0062972	0.905356	0.0186333
BCRP2	0.77155	0.0371076	0.88811	0.0152193
FAM86JP	-1.09118	0.00140007	-1.17172	0.0223794
BANP	0.620066	0.00156722	0.501509	0.0314539
AC007318.5	0.668324	0.0480086	1.51577	0.035921
TNFRSF10D	0.869142	0.0106831	-0.668745	0.0325043
CNP	-0.561556	0.00689956	-0.371891	0.0349152
MAMDC4	0.941811	0.00359046	0.777574	0.00197952
CTNNBIP1	-0.516312	0.00292763	-0.418709	0.025116
ZNF852	0.600156	0.00104554	0.575682	0.0353311
CDH4	-0.406252	0.0163303	-0.456107	0.0424405
RAB39A	0.881032	0.00436733	0.555536	0.0250111
RCC1	0.882438	0.000400119	0.486411	0.0470717
ZNF572	-0.856507	0.000307528	-0.629866	0.0351001
ZNF730	-0.98065	0.000655522	-0.787192	0.0340651
SLC2A3P2	-1.61467	0.00107377	-1.19912	0.00521307
C7orf61	1.93041	2.41099e-08	1.46617	0.00274377
MST1L	0.925711	0.00489145	1.19486	0.00312677
TRPV2	-0.641782	0.0334467	0.533553	0.0212727
LCN10	1.56678	0.00135772	1.66226	0.00421231
H1F0	-0.526342	0.0137146	-0.400132	0.0474188
ZNF605	0.305097	0.00823996	0.418388	0.0186307
CCDC154	0.896861	0.00409721	0.813616	0.0384018
CTD-2173L22.4	-0.931874	0.000472954	-0.491164	0.0488837
F5	-0.947501	0.00486825	-0.78644	0.00834797
MIR421	0.955302	0.00275529	0.947839	0.0393503
MROH6	0.649749	0.0378758	0.850382	0.0499702
CDKL4	-0.479927	0.0266852	-0.777538	0.0208002
HLA-A	-0.966189	0.00254767	-0.828837	0.00171843
AC068279.1	-1.90127	0.0150341	4.16726	0.00224167
XX-C2158C12.2	0.807235	0.0373823	1.97734	0.0458192
ANKRD18EP	-0.69362	0.0349354	-0.512153	0.033336
ZGLP1	0.762666	0.0130348	0.683555	0.0311696
AL035706.1	0.915937	0.0202697	2.61748	0.0271204
RP11-222A5.1	1.47832	0.00291722	2.415	0.0228248
MTND2P28	-2.55659	0.0234594	3.50258	0.0202852
FAM225B	-1.15132	0.00401065	-1.38664	0.014544
RP11-345J13.1	0.988575	0.00169657	1.5238	0.0208603
LINC00323	-1.6824	0.0122441	-1.55968	0.0357097
MIR1302-9	0.28817	0.0205911	0.696484	0.0107425
COL6A4P2	-1.35594	2.36992e-05	-1.4501	0.0105869
RP4-625H18.2	-1.54213	0.00223553	-1.77168	0.0215842
SAPCD1	-1.11279	0.0190385	2.21704	0.0137451
RP5-1180C10.2	0.619451	0.0294851	0.616415	0.0180996
RP3-437I16.1	1.5189	0.000303358	1.87882	0.0246787
NOS2P3	0.976591	0.00158758	0.97911	0.0265704
ITPR1-AS1	0.808335	0.00770526	0.867937	0.0492264
AL592284.1	-0.4472	0.0262042	0.614431	0.0169777
AC067959.1	-2.45445	0.00279355	-2.43331	0.0147753
CTAGE7P	0.838896	0.00036155	0.882628	0.021546
HLA-B	-0.928455	0.0129089	-0.582747	0.0163931
BMS1P10	-0.75703	0.00728906	-0.618052	0.0141212
hsa-mir-6723	-1.02541	0.00363942	-3.43664	2.42737e-05
ABCA17P	0.734823	0.000919335	0.49896	0.0475144
SNORD13	-0.955317	0.0410297	-0.869248	0.0374761
RBM14	0.790395	0.000221832	0.473395	0.0169765
TLR9	1.76396	0.000327474	1.44298	0.0322628
RP11-446H18.5	0.786935	0.011773	0.638142	0.0451607
RP11-79D8.2	-0.872131	0.037207	1.44538	0.0168131
RP11-244H3.1	-0.423341	0.0383421	-0.707354	0.0183321
ALDH1L1-AS2	-0.889217	0.00211462	-0.755312	0.0360831
RP11-32B5.7	-0.906778	0.0306799	0.922617	0.0185243
AC005329.7	0.89251	0.0184287	1.10997	0.0406016
HSPA8P11	1.54578	0.000931563	1.45002	0.0451443
CTC-498M16.3	1.04865	0.00795988	1.69911	0.0311953
DCAF13P2	0.762954	0.0159731	1.76821	0.0151042
RP11-150O12.1	-0.603023	0.0305039	-0.897912	0.0227209
RP11-754B17.1	0.856901	0.00140643	0.888383	0.0376525
RP11-1220K2.2	1.36677	0.00261668	-1.76676	0.0416987
RP11-210N13.1	0.712134	0.00173907	0.681594	0.0479831
CTD-2325P2.4	-0.843621	0.0317582	-0.854478	0.0424368
RP11-295H24.3	1.19423	0.0284695	1.89818	0.0442608
CTD-2574D22.4	0.32262	0.0268534	0.587726	0.0114281
RP11-760D2.11	-1.92438	0.00241725	-2.34833	0.000308868
RP5-1057J7.6	0.57272	0.00148696	0.67252	0.0183875
CTD-2165H16.4	0.791972	0.00491563	0.965507	0.0164002
RP11-530N7.3	0.693875	0.0112813	0.848726	0.0264845
RN7SL525P	0.519413	0.0268224	0.968806	0.0340266
AC139100.2	1.08332	0.00334175	0.58356	0.0457307
AL031666.2	0.745956	0.000772539	0.646334	0.04855
AP001055.1	-1.32519	0.00160535	-1.49072	0.0438578
RP11-678G14.3	-1.48606	0.000288817	-1.70216	0.0196101
HSPE1-MOB4	1.55097	0.0080979	2.47267	0.00886328
RP11-67L2.2	-0.382553	0.0216921	-0.386307	0.0321351
