## Supplementary material for "Common gene expression signatures in Parkinson’s disease are driven by changes in cell composition": S5 File. Cohort demographic and experimental information

### Sheet: PW - NBB metadata
Sample	Diagnosis	Cohort	Sex	Age (years)	Age of onset (years)	Disease duration (years)	PMI (hours)	RIN	Family history of PD	Drugs used during the last year of life
PD-1	Parkinson's disease	Park West	M	86	78.22	7.78	30	3.1	no	Levodopa/Carbidopa, Pramipexole, Bumetanide, Folic acid, Mirtazapine
PD-2	Parkinson's disease	Park West	M	88	76.88	11.12	30	5.1	no	Levodopa/Carbidopa, Ropinirole, Rivastigmine, Warfarin, Lactulose, Methenamine
PD-3	Parkinson's disease	Park West	M	82	69.86	12.14	46	7.2	no	Levodopa/Carbidopa, Pramipexole, Folic acid, Solifenacin, Furosemide, Rivastigmine, Bicalutamide
PD-4	Parkinson's disease	Park West	F	81	67.63	13.37	15	5.4	no	Levodopa/Carbidopa/Entacapone, Lamotrigine, Salmeterolxinafoat, Allopurinol, Alimemazine, Glimepiride, Travoprost, Dorzolamide/Timolol
PD-5	Parkinson's disease	Park West	M	69	62.6	6.4	57	4.5	no	Levodopa/Carbidopa/Entacapone, Pramipexole, Rasagiline, Irbesartan/Hydrochlortiazide
PD-6	Parkinson's disease	Park West	M	72	63.1	8.9	48	5.6	no	Levodopa/Carbidopa/Entacapone, Rasagiline, Lactulose, Pregabalin, Ibuprofen, Quetiapine, Memantine, Enanton, Sertraline
PD-7	Parkinson's disease	Park West	F	78	66.19	11.81	24	6.2	no	Levodopa/Carbidopa, Rasagiline, Ropinirole, Rotigotine, Pramipexole, Acetylsalicyclic acid, Pravastatin, Ramipril, Metformin, Ezetimibe
PD-8	Parkinson's disease	Park West	M	82	71.94	10.06	84	6.1	no	Levodopa/Carbidopa, Pramipexole,Rasagiline, Acetylsalicyclic acid, Irbesartan, Metoprolol, Atorvastatin, Clopidogrel, Isosorbide mononitrate, Ramipril, Zopiclone, Diazepam
PD-9	Parkinson's disease	Park West	M	95	86.56	8.44	48	5.9	Sibling with possible PD	Levodopa/Carbidopa, Donepezil hydrochloride, Atorvastatin, Metothrexate, Esomeprazole, Folic acid, Paracetamol, Prednisolone, Zopiclone
PD-10	Parkinson's disease	Park West	F	90	80.18	9.82	24	6.6	no	Levodopa/Carbidopa, Trihexylphenidyl, Zolpidem
PD-11	Parkinson's disease	Park West	F	80	64.61	15.39	48	4.1	no	Levodopa/Carbidopa, Pramipexole, Selegiline, Rasagiline, Kliogest, Levothyroxine
PD-12	Parkinson's disease	Park West	F	72	62.43	9.57	72	5.9	no	Levodopa/Carbidopa/Entacapone, Pramipexole, Selegiline, Rotigotine, Rasagiline, Sertraline
PD-13	Parkinson's disease	Park West	M	74	61.61	12.39	24	5.3	Father with PD	Pramipexole, Paroxetine
PD-14	Parkinson's disease	Park West	F	69	57.49	11.51	30	3	no	Levodopa/Carbidopa, Paracetamol, Solifenacin
PD-15	Parkinson's disease	Park West	F	86	75.66	10.34	60	6.9	Sibling with possible PD	Levodopa/Carbidopa, Pramipexole, Melatonine, Vitamin D, Magnesium, Paracetamol, Estriol, Tramadol hydrochloride, Sodium picosulfate, Vitamin B12, Salmeterol, Ibuprofen
PD-16	Parkinson's disease	Park West	M	85	73.62	11.38	33	5.8	no	Levodopa/Carbidopa, Vitamin B12, Warfarin, Escitalopram, Simvastatin, Pantoprazole, Vitamin D
PD-17	Parkinson's disease	Park West	F	83	68.73	14.27	33	4.2	no	Levodopa/Carbidopa, vitamin C, Omeprazole, Timolol, Paracetamol
PD-36	Parkinson's disease	Netherlands Brain Bank	M	86	60	26	5.5	6.4	no	Levodopa/Carbidopa, Diclofenac, Psyllium seed, Paracetamol, Pergolide, Paroxetine, Magnesium oxide, Oxazepam, Nitrazepam, Temazepam, Terminafine
PD-37	Parkinson's disease	Netherlands Brain Bank	M	84	74	10	5	8.7	no	Levodopa/Benserazide, Furosemide, Fentanyl transdermal, Enalapril, Temazepam, Pergolide, Oxazepam, Spironolactone, Fenprocoumar, Allopurinol
PD-38	Parkinson's disease	Netherlands Brain Bank	F	84	67	17	7.5	7.2	no	Levodopa/Benserazide, Risidronine acid, Calcium carbonate/Cholecalciferol, Quetiapine, Temazepam, Cetirizine, Paracetamol
PD-39	Parkinson's disease	Netherlands Brain Bank	F	80	56	24	7	6.8	no	Levodopa/Benserazide, Tolterodine, Pantoprazol, Paracetamol, Levothyroxine, Dilthiazem, Diclophenac, Domperidon, Pramipexol, Levodopa/Carbidopa/entacapon, Nandoparine, Lorazepam , Flucloxalacinne, Oxybutinine
PD-40	Parkinson's disease	Netherlands Brain Bank	M	81	71	10	4.5	7.2	no	Levodopa/Benserazide, Tramadol, Pramipexol, Selegiline, Clonazepam, Pantoprazol, Alendronic acid, Calcium carbonate, Paracetamol, Ibuprofen
PD-41	Parkinson's disease	Netherlands Brain Bank	F	77	62	15	7.3	8.1	no	Levodopa/Carbidopa/Entacapon, Domperidon, Pramipexol, Clozapine, Lisinopril, Rivastigmine plaster, Acenocoumarol, Pantoprazol, Temazepam
PD-42	Parkinson's disease	Netherlands Brain Bank	M	84	78	6	5	8.7	Cousin with possible PD	Levodopa/Benserazide, Temazepam, Tamsulosine, Budesonide, Formoterol, Formoterol/Beclometason, Salbutamol
PD-43	Parkinson's disease	Netherlands Brain Bank	M	75	50	25	6	8.9	no	Levodopa/Carbidopa, Fesoterodine, Oxazepam, Loperamide, Zolpidem, Clonazepam, Ferrous fumarate, Fentanyl
PD-44	Parkinson's disease	Netherlands Brain Bank	F	88	67	21	6.5	5.9	no	Levodopa, Carbidopa, Amantadine, Nitrofurantoin, Isosorbide mononitrate, Fosfomycine, Carbasalate Calcium, Pergolide Mesylate, Lactulose, Lisinopril, Paracetamol, Pantoprazole, Macrogol, Bumetanide, Tramadol, Folic acid
PD-45	Parkinson's disease	Netherlands Brain Bank	M	75	67	8	8.5	6.1	no	Levodopa/Carbidopa/Entacapon, Enalapril, Naproxen
Ctr-1	Control	Park West	M	79			48	3.4	no
Ctr-3	Control	Park West	F	86			72	4.1	no
Ctr-4	Control	Park West	M	87			36	5.9	no
Ctr-5	Control	Park West	F	66			43	5.1	no
Ctr-6	Control	Park West	M	63			24	6.5	no
Ctr-7	Control	Park West	M	87			48	6	no
Ctr-8	Control	Park West	F	63			48	6.1	no
Ctr-9	Control	Park West	M	66			80	3.6	no
Ctr-10	Control	Park West	F	85			72	5.9	no
Ctr-11	Control	Park West	F	88			48	5.6	no
Ctr-14	Control	Park West	M	65			48	4.9	no
Ctr-23	Control	Netherlands Brain Bank	F	85			7	6.6	no
Ctr-24	Control	Netherlands Brain Bank	F	84			6	6.4	no
Ctr-25	Control	Netherlands Brain Bank	F	76			7	7.4	no
Ctr-26	Control	Netherlands Brain Bank	F	89			5.7	5.4	no
Ctr-27	Control	Netherlands Brain Bank	M	102			5	6.7	no
Ctr-28	Control	Netherlands Brain Bank	F	91			4	3.2	no
Ctr-29	Control	Netherlands Brain Bank	M	96			4	5.9	no
Ctr-30	Control	Netherlands Brain Bank	M	95			7	7.1	no
Ctr-31	Control	Netherlands Brain Bank	F	78			7	9.1	no
Ctr-32	Control	Netherlands Brain Bank	M	93			7.7	8	no
Ctr-33	Control	Netherlands Brain Bank	M	73			8	3.7	no
